# Causal inference using deep-learning variable selection identifies and incorporates direct and indirect causalities in complex biological systems

**DOI:** 10.1101/2021.07.17.452800

**Authors:** Zhenjiang Fan, Kate F. Kernan, Panayiotis V. Benos, Scott W. Canna, Joseph A. Carcillo, Soyeon Kim, Hyun Jung Park

## Abstract

In complex diseases, causal structure learning across biological variables is critical to identify modifiable triggers or potential therapeutic agents. A limitation of existing causal learning methods is that they cannot identify indirect causal relations, those that would interact through latent mediating variables. We developed the first computational method that identifies both direct and indirect causalities, causal inference using deep-learning variable-selection (causalDeepVASE). To accurately identify indirect causalities and incorporate them with direct causalities, causalDeepVASE develops a deep neural network approach and extends a flexible causal inference method. In simulated and biological data of various contexts, causalDeepVASE outperforms existing methods in identifying expected or validated causal relations. Further, causalDeepVASE facilitates a systematic understanding of complex diseases. For example, causalDeepVASE uniquely identified a possible causal relation between IFNγ and creatinine suggested in a polymicrobial sepsis model. In future biomedical studies, causalDeepVASE can facilitate the identification of driver genes and therapeutic agents.
