## Supplementary Table 1 for "Causal inference using deep-learning variable selection identifies and incorporates direct and indirect causalities in complex biological systems"

### Sheet: README
The column "# associations identified" has the average performance of methods at identifying simulated associations over 20 repetitions
The column of "true and false positives of the learned causal relations by method" has the identified causal relations by each method at the 20th repetition.

### Sheet: Learning causal relations
Experimental condition		# associations identified				true and false positives of the learned causal relations by method
# samples	# features	causalDeepVASE	direct-indirect	causalMGM	direct	true from causalDeepVASE	false from causalDeepVASE	true from direct-indirect-PC	false from direct-indirect-PC	true from causalMGM	false from causalMGM	true from direct-DG	false from direct-DG
200	50	0.4	0.4	0.4	0.4	7	0	2	2	1	1	4	0
200	200	0.6	0.6	0.4	0.4	7	0	3	3	1	2	4	0
600	50	0.92	0.92	0.4	0.4	10	0	4	4	3	3	4	0
600	200	0.9	0.9	0.4	0.4	9	0	4	4	3	3	4	0
1000	50	0.95	0.95	0.3	0.3	10	0	4	4	3	3	4	0
1000	200	1	1	0.3	0.3	10	0	4	4	3	3	4	0
