## Supplementary Table 2 for "Causal inference using deep-learning variable selection identifies and incorporates direct and indirect causalities in complex biological systems"

### Sheet: Supplemental Table 2
Indirect associations
PRISMLowSBP	TRAIL
HigherCreatinine	PRISMLowSBP
OFIHemat	PRISMLowSBP
PRISMHighHeartRate	IFN.a2
PRISMLowTemp	PRISMHighHeartRate
PRISMHighTemp	PRISMHighHeartRate
ADAMTS.13	PRISMHighHeartRate
PRISMIntubate	PRISMHighHeartRate
PostOp	PRISMHighHeartRate
PRISMHighHeartRate	LowerPlatelet
HigherCreatinine	PRISMHighHeartRate
PRISMHighHeartRate	IFN.b
SIRS	PRISMHighHeartRate
GCS	PRISMHighHeartRate
PRISMLowTemp	IL.18BP
OFIRenal	PRISMLowTemp
OFICNS	PRISMLowTemp
PRISMLowTemp	CRPH
PRISMLowTemp	IL.22
PRISMLowTemp	IFN.b
OFIHemat	PRISMLowTemp
PRISMLowTemp	IL.1a
PRISMLowTemp	GCS
PRISMHighTemp	IFN.a2
PRISMHighTemp	LowPlatelet
PRISMHighTemp	TRAIL
PRISMHighTemp	IL.18
PRISMHighTemp	MIG.CXCL9
PRISMHighTemp	ADAMTS.13
PRISMHighTemp	LowHemoglobin
PRISMHighTemp	TNF.a.SC
PRISMHighTemp	LowerPlatelet
PRISMHighTemp	IL.3
PRISMHighTemp	IL.10
PRISMIntubate	IFN.a2
OFIRenal	PRISMIntubate
PRISMIntubate	LowPlatelet
OFICNS	PRISMIntubate
PRISMIntubate	ADAMTS.13
PRISMIntubate	IFN.gamma
PRISMIntubate	IL.22
Sex	PRISMIntubate
OFIHepatic	PRISMIntubate
PRISMIntubate	GCS
HigherCreatinine	MCP.3
OFIRenal	HigherCreatinine
OFICardio	HigherCreatinine
HigherCreatinine	CRPH
HigherCreatinine	TNF.a.VS
HigherCreatinine	MIP.1a
PostOp	HigherCreatinine
HigherCreatinine	IL.22
HigherCreatinine	LowLymphocyte
HigherCreatinine	IFN.b
HigherCreatinine	SCF
OFI	HigherCreatinine
GCS	IL.1beta
OFIPulm	GCS
GCS	TRAIL
GCS	sFas.Ligand
GCS	IFN.gamma
GCS	IL.1a
GCS	SCF
SIRS	GCS
PreviouslyHealthy	LowLymphocyte
LowLymphocyte	LowPlatelet
LowLymphocyte	IL.4
OFIPulm	LowLymphocyte
LowLymphocyte	MIG.CXCL9
OFICardio	LowLymphocyte
OFI	LowLymphocyte
LowHemoglobin	IL.1beta
OFIPulm	LowHemoglobin
LowHemoglobin	TRAIL
LowHemoglobin	ADAMTS.13
LowHemoglobin	IL.1a
LowHemoglobin	SCF
IFN.a2	LowPlatelet
OFIRenal	LowPlatelet
OFIPulm	LowPlatelet
IFN.gamma	LowPlatelet
LowerPlatelet	LowPlatelet
LowPlatelet	IL.1a
OFICNS	OFICardio
OFICardio	IL.6
OFICardio	IL.4
OFICardio	IFN.gamma
OFICardio	LowerPlatelet
OFICardio	IL.22
OFICardio	IL.10
OFI	OFICardio
OFICardio	IL.8
OFICNS	OFIPulm
OFIPulm	sFas.Ligand
OFIPulm	MIP.1a
OFIPulm	TNF.a.SC
OFIPulm	IL.22
OFIHemat	OFIPulm
OFIPulm	IL.1a
OFIPulm	IL.10
OFIPulm	IL.17A
OFIHepatic	M.CSF
OFIHepatic	IL.6
OFIHepatic	ADAMTS.13
OFIHepatic	IFN.gamma
OFIHepatic	IL.22
OFIHepatic	IL.8
OFIHepatic	IL.17A
OFIRenal	IL.18
OFIRenal	IP.10.CXCL10
OFIRenal	IFN.b
OFIRenal	IL.3
OFI	OFIRenal
OFIHemat	TRAIL
OFIHemat	IL.18
OFIHemat	TNF.a.SC
OFIHemat	LowerPlatelet
OFIHemat	SCF
OFIHemat	IL.8
OFICNS	M.CSF
OFICNS	IL.1beta
OFICNS	CRPH
OFICNS	TNF.a.SC
OFICNS	IFN.gamma
OFICNS	MCP.1.CCL2
OFICNS	IL.1a
OFI	OFICNS
OFICNS	SIRS
OFI	MCP.3
OFI	IL.18BP
OFI	IL.4
OFI	IL.18
OFI	LowerPlatelet
OFI	IL.22
OFI	MCP.1.CCL2
OFI	IL.1a
OFI	IL.10
OFI	SCF
OFI	IL.17A
Sex	CRPH
Sex	sFas.Ligand
Sex	TNF.a.SC
Sex	IFN.gamma
PostOp	Sex
SIRS	IFN.a2
SIRS	IL.1beta
SIRS	CRPH
SIRS	IL.2Ra
SIRS	IFN.gamma
SIRS	LowerPlatelet
SIRS	IL.22
SIRS	MCP.1.CCL2
PreviouslyHealthy	CRPH
PreviouslyHealthy	IL.17A
PostOp	IL.1beta
PostOp	IL.2Ra
PostOp	IFN.gamma
PostOp	MCP.1.CCL2
PostOp	IL.10
PostOp	IL.17A
MIP.1a	LowerPlatelet
CRPH	IL.18BP
ADAMTS.13	MCP.3
ADAMTS.13	IFN.b
IFN.a2	sFas.Ligand
IFN.gamma	sFas.Ligand
sFas.Ligand	IL.1a
IFN.b	M.CSF
IFN.b	TRAIL
IFN.b	IL.18
IFN.gamma	IFN.b
IFN.b	IL.3
IFN.b	SCF
IL.1beta	IL.22
IL.4	IL.22
IL.13	IL.22
IL.18	IL.1a
IL.4	IL.18BP
IFN.gamma	MIG.CXCL9
IL.4	IL.1beta
IL.1beta	TNF.a.SC
IL.1beta	IFN.gamma
IL.4	MCP.3
IL.4	IFN.a2
IL.4	M.CSF
IL.4	TNF.a.SC
IL.4	IFN.gamma
IL.4	IL.17A
IFN.gamma	IL.10
IL.13	TRAIL
IL.13	IFN.gamma
IL.17A	TRAIL
IL.17A	MIP.1a
IL.17A	IL.1a
IFN.gamma	TRAIL
IFN.gamma	MIP.1a
IFN.gamma	TNF.a.SC
IFN.gamma	IL.1a
MIP.1a	IFN.a2
IFN.a2	IL.1a
IFN.a2	IL.3
