## Supplementary Table 3 for "Causal inference using deep-learning variable selection identifies and incorporates direct and indirect causalities in complex biological systems"

### Sheet: Parameter settings
	Association	Causality	# causalities from the 11 PAM-defining genes TO PAM50 status	# causalities from PAM50 status TO the 11 PAM-defining genes	# causalities from the PAM-related clinical features TO PAM50 status	# causalities from PAM50 status TO the PAM-related clinical features
1	Direct (lambda 0.1)	PC (alpha 0.01)	2	2	0	0
2	Direct (lambda 0.1)	PC (alpha 0.03)	2	2	0	0
3	Direct (lambda 0.1)	PC (alpha 0.05)	3	3	0	0
4	Direct (lambda 0.3)	PC (alpha 0.01)	2	2	0	0
5	Direct (lambda 0.3)	PC (alpha 0.03)	2	2	0	0
6	Direct (lambda 0.3)	PC (alpha 0.05)	3	3	0	0
7	Direct (lambda 0.5)	PC (alpha 0.01)	2	2	0	0
8	Direct (lambda 0.5)	PC (alpha 0.03)	2	2	0	0
9	Direct (lambda 0.5)	PC (alpha 0.05)	3	3	0	0
10	Indirect (alpha=0.01) +	DG (penaltyDiscount=1	10	0	1	4
	Direct (lambda=0.1)	and structurePrior=0)
11	Indirect (alpha=0.03) +	DG (penaltyDiscount=1	10	0	1	4
	Direct (lambda=0.3)	and structurePrior=0)
12	Indirect (alpha 0.05) +	DG (penaltyDiscount=1	10	0	1	4
	Direct (lambda=0.5)	and structurePrior=0)
13	Indirect (alpha=0.01) +	PC (alpha=0.01)	2	2	1	1
	Direct (lambda=0.1)
14	Indirect (alpha=0.03) +	PC (alpha=0.03)	2	2	1	1
	Direct (lambda=0.3)
15	Indirect (alpha=0.05) +	PC (alpha=0.05)	2	2	1	1
	Direct (lambda=0.3)
16	Direct (lambda=0.1)	DG (penaltyDiscount=1	5	0	0	1
		and structurePrior=0)
17	Direct (lambda=0.3)	DG	5	0	0	1
		(penaltyDiscount=1
		and structurePrior=0)
18	Direct (lambda=0.5)	DG	5	0	0	1
		(penaltyDiscount=1
		and structurePrior=0)
19	Direct (lambda=0.3)	DG (penaltyDiscount=2 and structurePrior=0)	5	0	0	1
20	Direct (lambda=0.3)	DG (penaltyDiscount=4	5	0	0	1
		and structurePrior=0)
21	Direct (lambda=0.3)	DG (penaltyDiscount =1 and structurePrior=1)	5	0	0	1
22	Direct (lambda=0.3)	DG (penaltyDiscount=2 and structurePrior=1)	5	0	0	1
23	Direct (lambda=0.3)	DG (penaltyDiscount=4 and structurePrior=1)	5	0	0	1
